# Assembly-free single-molecule nanopore sequencing recovers complete virus genomes from natural microbial communities

**DOI:** 10.1101/619684

**Authors:** John Beaulaurier, Elaine Luo, John Eppley, Paul Den Uyl, Xiaoguang Dai, Daniel J Turner, Matthew Pendelton, Sissel Juul, Eoghan Harrington, Edward F. DeLong

## Abstract

Viruses are the most abundant biological entities on Earth, and play key roles in host ecology, evolution, and horizontal gene transfer. Despite recent progress in viral metagenomics, the inherent genetic complexity of virus populations still poses technical difficulties for recovering complete virus genomes from natural assemblages. To address these challenges, we developed an assembly-free, single-molecule nanopore sequencing approach enabling direct recovery of high-quality viral genome sequences from environmental samples. Our method yielded over a thousand high quality, full-length draft virus genome sequences that could not be fully recovered using short read assembly approaches applied to the same samples. Additionally, novel DNA sequences were discovered whose repeat structures, gene contents and concatemer lengths suggested that they represent phage-inducible chromosomal islands that were packaged as concatemers within phage particles. Our new approach provided novel insight into genome structures, population biology, and ecology of naturally occurring viruses and viral parasites.
