## Supplementary Methods, Figures, and Tables for "Assembly-free single-molecule nanopore sequencing recovers complete virus genomes from natural microbial communities": beaulaurier_et_al-table2.xlsx

### Sheet: Sheet1
Accession	Depth (m)	Read	Length (bp)	Repeat size (bp)	# repeats	ANI cluster ID	# polishing reads	GC content	# CDS	CDS mean length (bp)	CDS length sum (bp)	CDS genome fraction
AFVG_250C00572	250	8bcf462e-1f94-4b28-b3db-3352b8b5b619	37873	5418	6.98957	221_2	10	0.404	68	476.65	32412	0.85
AFVG_250C00929	250	e7c9a243-3a99-4541-9948-59dddb8945f5	37641	5385	6.98932	296_3	15	0.401	60	513.3	30798	0.82
AFVG_250C01134	250	de0b2686-714e-47cd-833d-9a7a7caf7ef4	37908	6334	5.98484	3_1	10	0.378	71	465.93	33081	0.87
AFVG_250C00624	250	ed5146fd-1cb2-4735-b380-075ff9ec3fa0	38027	6402	5.93986	208_2	12	0.359	87	352.62	30678	0.81
AFVG_250C01023	250	b47cdf9f-78a0-4675-9651-a6c261cb06cc	37750	6325	5.96838	258_1	18	0.355	66	502.59	33171	0.88
AFVG_250C01068	250	87edfa82-13d4-4203-8c1c-5c0beeafc3a7	37924	6457	5.87332	789_1	28	0.395	52	651.69	33888	0.89
AFVG_250C01301	250	7a31dcb2-623b-4760-871d-ea8a4d102fde	37050	6201	5.97484	246_1	21	0.396	66	467.45	30852	0.83
AFVG_250C00620	250	9fdb8f44-9724-4e2b-982a-bdd62cff225a	37416	6326	5.91464	459_1	27	0.361	62	509.37	31581	0.84
AFVG_250C01109	250	8340ff3b-201e-4c2b-a53e-6885618e94cf	36985	6220	5.94614	221_3	14	0.357	67	394.88	26457	0.71
AFVG_250C00470	250	e4a7870d-14a4-4010-ab54-4dc59a05ad08	38143	7848	4.86022	416_3	20	0.358	61	551.41	33636	0.88
AFVG_250C00263	250	cac527cb-0adb-4731-884a-604df6095b64	34316	6357	5.39814	160_2	23	0.411	42	640.21	26889	0.78
